# Exploring the metabolic potential of *Aeromonas* to utilise the carbohydrate polymer chitin

**DOI:** 10.1101/2024.02.07.579344

**Authors:** Claudia G. Tugui, Dimitry Y. Sorokin, Wim Hijnen, Julia Wunderer, Kaatje Bout, Mark C.M. van Loosdrecht, Martin Pabst

**Affiliations:** Delft University of Technology, Department of Biotechnology, Delft, The Netherlands; Winogradsky Institute of Microbiology, Federal Research Centre of Biotechnology, RAS, Moscow, Russia; Evides Water Company, Rotterdam, The Netherlands

**Keywords:** *Aeromonas*, metabolism, secretomics, quantitative proteomics, chitin degradation

## Abstract

Members of the *Aeromonas* genus are commonly found in natural aquatic ecosystems. However, they are also frequently present in non-chlorinated drinking water distribution systems. High densities of these bacteria indicate favorable conditions for microbial regrowth, which is considered undesirable. Studies have indicated that the presence of *Aeromonas* is associated with loose deposits and the presence of invertebrates, specifically *Asellus aquaticus*. Therefore, a potential source of nutrients in these nutrient poor environments is chitin, the structural shell component in these invertebrates. In this study, we demonstrate the ability of two *Aeromonas* strains, commonly encountered in drinking water distribution systems, to effectively degrade and utilize chitin as a sole carbon and nitrogen source. We conducted a quantitative proteomics study on the cell biomass and secretome of both strains, revealing a dedicated and diverse spectrum of hydrolytic enzymes and pathways for the uptake and metabolism of chitin. Furthermore, when the primary nutrient source was switched from glucose to chitin, more than half of the *Aeromonas* proteome showed significant changes. Additionally, a genomic analysis of *Aeromonas* species found in drinking water distribution systems suggests a general potential ability of this genus to degrade and utilize a variety of carbohydrate biopolymers. This study indicates the relation between the utilization of chitin by *Aeromonas* and their association with invertebrates such as *A. aquaticus* in loose deposits in drinking water distribution systems. This knowledge provides the foundation for the development of more effective water sanitation strategies.
