## Supplementary material for "Exploring the metabolic potential of *Aeromonas* to utilise the carbohydrate polymer chitin": SI EXCEL DOC 2

### Sheet: Genes ox deg and catabolism
Reference genes oxidative chitin degration and catabolisim of GlcNAc1A from Pseudoalteromonas neustonica ASM165313v1 (GCF_001653135.1)
LPMO 1					Results protein-protein BLAST: https://blast.ncbi.nlm.nih.gov/Blast.cgi?PAGE=Proteins
A7967_RS06185				Species	LPMO 1			LPMO 2			ongC			ongR			OngB			OngD			KdgK			ongA			KdgA
>WP_054204052.1 MULTISPECIES: lytic polysaccharide monooxygenase [Pseudoalteromonas]					A7967_RS06185	Coverage	ID	A7967_RS11450	Coverage	ID	A7967_RS16295	Coverage	ID	A7967_RS16300	Coverage	ID	A7967_RS16305	Coverage	ID	A7967_RS16310	Coverage	ID	A7967_RS16320	Coverage	ID	A7967_RS16325	Coverage	ID	Q15X88	Coverage	ID
MTSIKFKTLSLSAIASGLLLTLMPAQVSAHGYMDTPKARQAFCQADAGYWWPTDGSNIPNLACRAAFLES				Pseudoalteromonas prydzensis*	A0A7V1CYE5	1	81.56%	A0A7V1CY34	0.32	0.5	A0A7V1GE44	0.99	81.5%	A0A7V1GED1	1	96.1%	A0A7V1CY72	1	86.50%	A0A7V1CXW0	0.99	95.24%	A0A7V1CXZ4	1	81.76%	A0A7V1CY42	0.99	73.93%	No significant similarity found
GTVQFVQDIEFSVNTPDYLNQAAVEAKVPNGLLCAGGDNAKRGMDLPSPHWQRSDVVPNANGEIQIRYLA				Aeromonas bestiarum	A0A291TWD8	0.58	25.79%	A0A291TWD8	0.94	43.87%	No significant similarity found			A0A291U6G7	0.96	32.26%	A0A291U7C4	0.12	33.85%	A0A291U4T6	0.85	37.84%	A0A291U805	0.98	26.69%	A0A291U0V8	0.54	27.66%	A0A291TWZ9	0.96	53.14%
ATPHNPSFWQFYLTKPSFNAATDVLTWADLELVQEHANIDFVKDPDGKRYYEMNVAIPQDRSGDAILYSR				Aeromonas rivuli	WP_042040195.1	0.35	35.35%	WP_224431348.1	0.97	42.17%	No significant similarity found			WP_198135231.1	0.96	33.33%	WP_042041901.1	0.13	35.82%	WP_042043656.1	0.83	33.94%	WP_042040847.1	0.93	37.62%	WP_224432421.1	0.45	30.62%	WP_224431468.1	0.96	52.40%
WQRNDVVGEGFYNCSDINIVNDATPTDPSVWTSVGYFVRQGQNAIAGDTVWARLFDENGQEVINQQLKVT								WP_232302089.1	0.97	41.96%																			WP_042042637.1	0.96	52.40%
TQNQSNWQQALATQLNLDYAHLVQIGVQNQAGDVVFNDADTLINQVYSSNANYTYALSVQGAPANTAPIV																													WP_224431092.1	0.89	38.34%
HTPADLVVDENTTTKVHLHAFDDEQSVLTYNWSVPAPLSFTGGDANIELSAPEVTANTDYTVSVSVSDGE					*Blast search control microbe: Jiang, Wen-Xin, et al. "A pathway for chitin oxidation in marine bacteria." Nature Communications 13.1 (2022): 5899.																								WP_042040848.1	0.89	38.34%
LTTQTRFKVTVNDITVVDPVDPVDPTVPAWDSSATYQAGDKASFQGVVYTAKWWNQGQQPDSSNAWKAAS																													WP_042041469.1	0.9	40.72%
NPGTSTDWNAGKAYQGGAEVTYQGQRYSAKWWTRGDTPGQASVWKKL
LPMO 2
A7967_RS11450
>WP_082916329.1 N-acetylglucosamine-binding protein GbpA [Pseudoalteromonas neustonica]
MNILHKTLLAMSPLALAMLLPVSNTASAHGYISKPESRGYLCRLRENANCGNVVYEPQSLEGLDRFPESG
PVDGHIASAGLRGFGQLDSQSINRWTKRHIKAGPNEFSWTLTAAHSSRDWRYFITKKSWNPNSPLTRDQF
EAVPFCEYQSYNKQPPRQLTHLCNVPSDRSGYHIVLGVWDVADTPMSFYNVVDVMIDNGDTSNVSWQDVG
DIGTGRDLKVGDKVKTRVFGDSKELPSLQTVLEITTTEQGLSENWTLALAQKINESQSWLQAGQLNEDKN
IEPISGRNEIFAQSNSGISSVELAFEMAPLPKPNFTVSGLAHNYVIKDGAISFDFAINISTKAVISATLN
KSYNSVQSKTYQVDAGQSQLTLDYPHAQAGHYNLVISYVAHNGTTDKKSFHLNIAEQSTGKPGEPVPPVT
PPNTDADFIFPENLSSYKANTIVLQPKNGKVYQCKPWPYNGYCVQWSEGSNQYEPGVGLYWNMAWIELK
ongC
A7967_RS16295
>WP_054204113.1 MULTISPECIES: amino acid deaminase [Pseudoalteromonas]
MQHAAKIYTVNKGLGTNDALIQGDCNVAKQQVSLPCACIYQTRLDNNIAWMAKFAKQSQVAFSPHGKTTM
APGIFKKQLSAGAYAITVATVHQAVVAAQAGAKRIIMANQLVGKANCQHLANLLHSAEIDFYCLVDDVDN
VTSLAEFFCEQGVTLKLLIELGVPGGRCGVVDSKKLQQLVKHISQFPSLQLAGIEVYEGVLNTQSQVAAF
LSDAVAQCKELIADNAFATDQVMITAGGSAWYDLVCDAFAPANMLENMVPVIRPGCYVAHDQGIYDAAQQ
QVLARNPLACNIGSDLQSCLEIWAYVQSIPEPGRAIIGMGKRDVAFDAGLPIANLHIDQHGVVTKAGADW
KVEKIMDQHAMLRVEQNSNLKVGDIIAFGTSHPCLTFDKWRYINVIDDNYNVIDIFDTYF
ongR
A7967_RS16300
>WP_054204114.1 MULTISPECIES: MurR/RpiR family transcriptional regulator [Pseudoalteromonas]
MDIVSRIKERLGHLRQSEQLVAQLILADLQYAASASISDLAQRAKVSHASITRLAKALGCDNVRDMKLQL
AQSLAVGERFISESSSVREDIPAIYQAIHDILDINAGLIEQSLVEEAARCIAGSRHTLIFGVGGGSSVVA
QECHNRLFRLDVLSNAYSDPVMMRMTAASVDISDVVVVLSLTGLPNDLIDAASIAKDYGAKVIAICPDSA
LADIATIHLPIKTNESDYIFTPSTGRYAMLAAVDILASEVAILTQKKSREKLRRIKHELDEYREGPDRAP
LGD
OngB
A7967_RS16305
>WP_197279059.1 MULTISPECIES: D-aminoacylase [Pseudoalteromonas]
MMHDTSQSVDTIIYQANVFDGLGNDPQRMDVAIQGQYIVALGELSQWQATHKIMANGLCLAPGFIDVHTH
DDLELLRNPNMAAKISQGVTTVITGNCGISAAPAKLNADAPDPMNLLGEKSEFTFAQMRDYINAFNRKKA
NVNVAALVGHTTLRNNVMTDLLRPATADEITAMQLQLDEAIAQGALGLSTGLAYRNAHCAPEQEIYAFGG
ILKKHDALYTTHLRTEFDAVLEAMDEAFAMEQEFGIKVIISHLKCAGKNNWGRAPELLAKFTAQGEHSKC
SCDAYPYAASSSTLDLNQVTDDFDIFITWSEAHPEMAEQLLADIAKQWGMSLLDAAKKLQPAGAVYHGLN
EDDVKTILAFDKTMIGSDGLPCDPHPHPRLWGSFPRVLGHYSRGEGIFSLATAIHKMTGLSAANYRLANR
GVIKVGNFADLVLFDADEVIDNATFVDSELPASGIHQVWTNGQTTFKDKRVLPAYSGQFLTSLGASKHD
OngD
A7967_RS16310
>WP_054204115.1 MULTISPECIES: RidA family protein [Pseudoalteromonas]
MIRRIGIEGGKGTGGQHLPFARAVEAGGWLMVSGQTPMKDGEVVEGGIIDQSRLAIENCLDIMKEAGYGL
EDVVHVTVILTDSRYFQSFNKVFKAYFGANPPARICAVADLVVDCKVEVDVTCYKAL
KdgK
A7967_RS16320
>WP_054204117.1 MULTISPECIES: sugar kinase [Pseudoalteromonas]
MIKIAFFGEAMRELSLNNTLCFGGDTYNSAVYLKRLLMSRAEVYFASAIGNDELSKQAYTRWQNQGLNLQ
YLLRSDAHTLGSYGISLDDSGERTFHYDRKNSAAREYFKLDQQQAFLADLEDKQFDYVYFSAISLAILDD
QSRQLFMAAIAVYKNAGGKVIFDSNYRAVLWQNKAKAQSSYKQAYACADILLVTDDDHFGVFGLASHQQL
VNFYQAYAHTLVIIKQGVNDTLVIQQQLLRRYPVQPVKRIVDTTGAGDAFAAGFLAEYLISQQCDAAVNT
AQQLAAQVIAANGAIVSTTLTTVTSNLLSTTEQDTDYE
ongA
A7967_RS16325
>WP_054204118.1 MULTISPECIES: family 20 glycosylhydrolase [Pseudoalteromonas]
MNKFIYLIGIIMLIVVLPRTASAQPALMPKPAKVIMMTGKTQLNAELGVHISKQHQALLTPLVLNSTFAQ
QFTKLDWRDVKNAQLQISISQRASALPYLGMDESYKIVIADNSIKLSSRNQYGILRGLASLSQLMFSAEK
PRELTNLVITDAPTYPWRGLLFDSVRHFLPIEDVKRTLRGLASAKFNVFHWHLTDDQGWRIALNSYPKLH
QQASDGLYYSQAQIKDVVAYAAMLGIRVVPEFDVPGHASSIVMAYPEFGSGTTLTELERRWGVFKPLLDP
SNPKVYKFVDEIVAELAGLFPDPYLHIGGDEIDDTDWLANSKIQAFMREQKLADSHALHAYFNQRVAKIL
AKYNKKMIGWDEVLHPSLPKNTLVQSWRGHHSLAAITQAGYDGLLSSGFYIDQPQWSSYHYRNHPQQPVK
PSVTANAVIGHVDFTLTRLKGSAVTGDITVFESDDDHAGIHAIVNIVGKGAFITDNVTKTADNYQLLIDT
WLGPTQLTFNLSNTASISAYVGNTPYAFTSHGADKVSLIQLNQQLIHEQQRVKSGNVLGGEATIWAELIT
TDNLDSRIWPRLYAIGERFWSPASVIDERDMYNRLDVMNRYAIEKIGLQHQQQFIQRLKQLPISSKDDLD
ALVTFSQLIEPAHYYTLHHLAFLRDEYHQLAPLDKLVDVLPVESLTLKQFDYAVDDYQQSCDDQQLLLLH
SKLLKWQQLLEHEQPLFLAVQQWQASYSAILLALKQHDKLTKQHLVKNNNGTIPQVIASINRLKKARLGC
GQ
KDG-6-P aldolase (Pseudoalteromonas atlantica)
>sp|Q15X88|ALKD_PSEA6 2-dehydro-3-deoxy-phosphogluconate aldolase OS=Pseudoalteromonas atlantica (strain T6c / ATCC BAA-1087) OX=3042615 GN=Patl_0974 PE=1 SV=1
MTKNWKVSSQDVFSQGPVVPVLVIKDVKHAVPLAKALIAGGIRVLEVTLRTEAALDVIKA
IATEVPDAIIGAGTVTNAKQLAEVEAAGAMFAISPGMTSDLLDAGNKGGIALIPGISSIS
ELMRGIDFGYTHFKFFPAEASGGVKAIKAIGGPFPDIAFCPTGGISPTNYLEYLSLPNVR
CAGGSWLAPDDAVEAGDWDRITELAKQAVAGAAGI

### Sheet: Genes (GlcNAc)2 catabolism
VC0619–VC0616, GlcNAc2 ABC-type transporter (*Li, X., & Roseman, S. (2004). PNAS)
VC0619
>AWB73156.1 Dipeptide transport system permease protein DppB [Vibrio cholerae]
MGYFLRRLSFYFAALLVAATLNFIIPRAMPGDPVTMMFAHATAQVTPERIEAMKQLLGFVEGPWYVQYLT														Results protein-protein BLAST: https://blast.ncbi.nlm.nih.gov/Blast.cgi?PAGE=Proteins
YIKSILTWELGTSIKFYPLSVNELLGGAFGWSLFLAGTAVIISFSIGSVLGIFAAWKRGSRYDTFITPGM													Species	VC0619			VC0618			VC0617			VC0616			VC0620
LVIQAVPQVVIAMLAMFTFAIGLSWFPTGYAYTAGTTPDWTSWAFIKDVGYHAVLPLFCASIVQIGGFLV														AWB73156.1	Coverage	ID	AWB73155.1	Coverage	ID	AWB73154.1	Coverage	ID	AWB73153.1	Coverage	ID	AWB71392.1	Coverage	ID
NMRNNMINLLAEDYITMAKGKGLSENRVVFNYAARNALLPSVTALSMSLGMAIGGQLIIEIIFNYPGLGT													Aeromonas bestiarum	A0A291U1K5	1	62.5%	A0A291U159	0.95	59.63%	A0A291U0I2	0.96	74.21%	A0A291U155	0.97	69.97%	A0A291U0Y6	0.99	49.46%
VLFNAITARDYQVLQGQLLIMTLFMLFFNLLADMLYVVLDPRLRKGGK													Aeromonas rivuli	WP_042041498.1	1	62.2%	WP_224431348.1	0.93	60.82%	WP_224432424.1	0.97	73.52%	WP_042041494.1	0.97	69.66%	WP_042041499.1	0.99	50.89%
VC0618
>AWB73155.1 Dipeptide transport system permease protein DppC [Vibrio cholerae]
MKALWKLLRGNRMAMIGVTILGLFFLLAVAAPLLTSHEPDKRTGNPHEYPAFVVKAAKANPDGWIAENLA
TDRRTLAMSKKADHILGTTRMGRDVWSQVAYGARVSLAVGFGAGITVCFLATVIGVSAGYFGGKIDDFLT
AAMNIMLVIPQYPLLFVLAAFIGEAGPLTIALIIGCTSWAWGARVVRSQTMALREKEFVKAAEVLGESSW
RIIFIEILPNLISIVGASFIGSVMYAIMMEATISFLGLGDPNTISWGIMLYNVQTSSSMLIGAWWELLAP
CLSLTLLVTGLALLNFAVDEIANPQLRSHKGMKRWKNLAKQDQKAREPNVPPQNALWSGDK
VC0617
>AWB73154.1 Oligopeptide transport ATP-binding protein OppD [Vibrio cholerae]
MTTPLISIRNLCVDYITDAGDVRACNNVSFDLAPGEVFGLAGESGCGKSTVAFSLMRLHKPPAFITGGEV
IFNGEDILKYSDERMQAFRWKEMSMVFQSAMNALNPVLTMEEQFCDVITRHTNMTREQAKRRAEGLLEIV
DIHPSRLNDYPHQFSGGMRQRLVIAIALALNPKMIIMDEPTTALDVVVQREILQKIYALKEEFGFSILFI
THDLSLMVEFSDRIGIMYSGELIEVAPSKQILETPYHPYTKGLGSSFPPLTGPKTKLTGIPGNPLNLLDI
PQGCRFQARCDRVHEACTKVPTVLRQIEHGRFSNCHLYTQSNATIKR
VC0616
>AWB73153.1 Oligopeptide transport ATP-binding protein OppF [Vibrio cholerae]
MSKPHGELLVEGKNLVKDFAINSNALKQPMMRAINDVSFKMYKSRGLSVVGESGSGKSTTAKMIAKMYAP
TSGVIEYKGRDIQDIVSRDDLMHYREGVQMVWQDPFGSLNPTHTIFHHIARPLLIHKKVTPGNKKELEER
VYELLEQVGLIPPKATAAKYPHQLSGGQRQRVNLARNIAVGAEVVLADEPTSMLDVSIRAGVLNLMEEMK
FERQMSLLYITHDIATARYIAEDLAVMYVGHMVEWGDTDEIIHDPQHPYTKLLVSAVPDPKKSIHEKLEG
NKGEIPLWTPNSVGCPFAGRCLYASAKCREALPEVTQLSDNHFVRCYLFEK
(GlcNAc)2 binding protein (*Li, X., & Roseman, S. (2004). PNAS)
VC0620, periplasmic binding protein
>AWB71392.1 Oligopeptide-binding protein AppA [Vibrio cholerae]
MLANIKKTTLAAAVIAAATSVSAPAFARSELTIVPDFYPTMVRNFNPYLATNLRTTTDFIYEPLVVFNEM
KGNTPVFRLAESYKMADDLMSVTFDIRKGVKWSDGEAFTADDVVYSFGLLKAKPELDQRGINKWVTSVEK
VDEYKVRFRLSEANSNVPYEISLIPIVAEHVWKDVKDPTTFTNENPVGTGPFTVIDTFTPQLYIQCRNPN
YWDAANLEVDCLRVPQIANNDQLLGKIVNSELDWTSSFVPDIDRTYAAANPNHHYWYPAAGTQAFMVNFK
NPDPAKKEALDNVDFRRAFSMALDRQTIIDIAFYGSGTVNDFASGLGYAFEAWSDEATHKKYKGFNTYDV
EGSKKLLAKAGFKDVNGDGFVETPSGKSFELLIQSPNGWTDFNNTVQLAVEQLQEVGIKAKARTPEFAVY
NQAMLEGTYDVAYTNYFHGADPFTYWNSGYNSALQSGDGMPRFAMHYFTDKKLDGLLDSFYKTADKNEQL
AIAHGIQKIIAENQVTIPVMSGAWMYQYNTTRFTGWWSEENPKGRPSVWAGIPERLLHVLDLKPVK
Li, X., & Roseman, S. (2004). The chitinolytic cascade in Vibrios is regulated by chitin oligosaccharides and a two-component chitin catabolic sensor/kinase. Proceedings of the National Academy of Sciences, 101(2), 627-631.

### Sheet: Genes chitobiose PTS
	>sp|P69795|PTQB_ECOLI PTS system N,N'-diacetylchitobiose-specific EIIB component OS=Escherichia coli (strain K12) OX=83333 GN=chbB PE=1 SV=1
	MEKKHIYLFCSAGMSTSLLVSKMRAQAEKYEVPVIIEAFPETLAGEKGQNADVVLLGPQI																			Results protein-protein BLAST: https://blast.ncbi.nlm.nih.gov/Blast.cgi?PAGE=Proteins
	AYMLPEIQRLLPNKPVEVIDSLLYGKVDGLGVLKAAVAAIKKAAAN																		Species	EIIB component			EIIA component			EIIC component
																				P69795	Coverage	ID	P69791	Coverage	ID	P17334	Coverage	ID
																			Aeromonas bestiarum	A0A291U3X2	0.62	34.78%	No significant similarity found			No significant similarity found
	>sp|P69791|PTQA_ECOLI PTS system N,N'-diacetylchitobiose-specific EIIA component OS=Escherichia coli (strain K12) OX=83333 GN=chbA PE=1 SV=1																		Aeromonas rivuli	WP_042041548.1	1	85.85%	WP_224432412.1	0.98	72.81%	WP_224432960.1	0.99	79.56%
	MMDLDNIPDTQTEAEELEEVVMGLIINSGQARSLAYAALKQAKQGDFAAAKAMMDQSRMA																			WP_224432413.1	0.97	86.41%	WP_042041466.1	0.98	71.93%
	LNEAHLVQTKLIEGDAGEGKMKVSLVLVHAQDHLMTSMLARELITELIELHEKLKA
	>sp|P17334|PTQC_ECOLI PTS system N,N'-diacetylchitobiose-specific EIIC component OS=Escherichia coli (strain K12) OX=83333 GN=chbC PE=1 SV=2
	MSNVIASLEKVLLPFAVKIGKQPHVNAIKNGFIRLMPLTLAGAMFVLINNVFLSFGEGSF
	FYSLGIRLDASTIETLNGLKGIGGNVYNGTLGIMSLMAPFFIGMALAEERKVDALAAGLL
	SVAAFMTVTPYSVGEAYAVGANWLGGANIISGIIIGLVVAEMFTFIVRRNWVIKLPDSVP
	ASVSRSFSALIPGFIILSVMGIIAWALNTWGTNFHQIIMDTISTPLASLGSVVGWAYVIF
	VPLLWFFGIHGALALTALDNGIMTPWALENIATYQQYGSVEAALAAGKTFHIWAKPMLDS
	FIFLGGSGATLGLILAIFIASRRADYRQVAKLALPSGIFQINEPILFGLPIIMNPVMFIP
	FVLVQPILAAITLAAYYMGIIPPVTNIAPWTMPTGLGAFFNTNGSVAALLVALFNLGIAT
	LIYLPFVVVANKAQNAIDKEESEEDIANALKF

### Sheet: GlcNAc conversion
	>sp|P75959|NAGK_ECOLI N-acetyl-D-glucosamine kinase OS=Escherichia coli (strain K12) OX=83333 GN=nagK PE=1 SV=1																	Results protein-protein BLAST: https://blast.ncbi.nlm.nih.gov/Blast.cgi?PAGE=Proteins
	MYYGFDIGGTKIALGVFDSGRQLQWEKRVPTPRDSYDAFLDAVCELVAEADQRFGCKGSV																Species	NAGK			NAGA			NAGB
	GIGIPGMPETEDGTLYAANVPAASGKPLRADLSARLDRDVRLDNDANCFALSEAWDDEFT																	P75959	Coverage	ID	P0AF18	Coverage	ID	P0A759	Coverage	ID
	QYPLVMGLILGTGVGGGLIFNGKPITGKSYITGEFGHMRLPVDALTMMGLDFPLRRCGCG																Aeromonas bestiarum	A0A291U5I2	0.94	43.01%	A0A291U5J9	0.98	65.32%	A0A291U4P9	1	79.32%
	QHGCIENYLSGRGFAWLYQHYYHQPLQAPEIIALYDQGDEQARAHVERYLDLLAVCLGNI																	A0A291TVT4	0.98	34.21%	A0A291TVW6	0.97	33.6%
	LTIVDPDLVVIGGGLSNFPAITTQLADRLPRHLLPVARVPRIERARHGDAGGMRGAAFLH																Aeromonas rivuli	WP_224430983.1	0.99	44.52%	WP_042039726.1	0.98	55.53%	WP_042039725.1	1	78.95%
	LTD																	WP_042040690.1	0.99	44.19%
	>sp|P0AF18|NAGA_ECOLI N-acetylglucosamine-6-phosphate deacetylase OS=Escherichia coli (strain K12) OX=83333 GN=nagA PE=1 SV=1
	MYALTQGRIFTGHEFLDDHAVVIADGLIKSVCPVAELPPEIEQRSLNGAILSPGFIDVQL
	NGCGGVQFNDTAEAVSVETLEIMQKANEKSGCTNYLPTLITTSDELMKQGVRVMREYLAK
	HPNQALGLHLEGPWLNLVKKGTHNPNFVRKPDAALVDFLCENADVITKVTLAPEMVPAEV
	ISKLANAGIVVSAGHSNATLKEAKAGFRAGITFATHLYNAMPYITGREPGLAGAILDEAD
	IYCGIIADGLHVDYANIRNAKRLKGDKLCLVTDATAPAGANIEQFIFAGKTIYYRNGLCV
	DENGTLSGSSLTMIEGVRNLVEHCGIALDEVLRMATLYPARAIGVEKRLGTLAAGKVANL
	TAFTPDFKITKTIVNGNEVVTQ
	>sp|P0A759|NAGB_ECOLI Glucosamine-6-phosphate deaminase OS=Escherichia coli (strain K12) OX=83333 GN=nagB PE=1 SV=1
	MRLIPLTTAEQVGKWAARHIVNRINAFKPTADRPFVLGLPTGGTPMTTYKALVEMHKAGQ
	VSFKHVVTFNMDEYVGLPKEHPESYYSFMHRNFFDHVDIPAENINLLNGNAPDIDAECRQ
	YEEKIRSYGKIHLFMGGVGNDGHIAFNEPASSLASRTRIKTLTHDTRVANSRFFDNDVNQ
	VPKYALTVGVGTLLDAEEVMILVLGSQKALALQAAVEGCVNHMWTISCLQLHPKAIMVCD
	EPSTMELKVKTLRYFNELEAENIKGL
