## Supplementary material for "Exploring the metabolic potential of *Aeromonas* to utilise the carbohydrate polymer chitin": SI EXCEL DOC 4

### Sheet: A_bestiarum_KEGG-mapper
Carbohydrate metabolism
Central carbohydrate metabolism
M00001 Glycolysis (Embden-Meyerhof pathway), glucose => pyruvate (12) (complete 9/9)
M00002 Glycolysis, core module involving three-carbon compounds (7) (complete 5/5)
M00003 Gluconeogenesis, oxaloacetate => fructose-6P (10) (complete 7/7)
M00307 Pyruvate oxidation, pyruvate => acetyl-CoA (4) (complete 1/1)
M00009 Citrate cycle (TCA cycle, Krebs cycle) (20) (complete 8/8)
M00010 Citrate cycle, first carbon oxidation, oxaloacetate => 2-oxoglutarate (4) (complete 3/3)
M00011 Citrate cycle, second carbon oxidation, 2-oxoglutarate => oxaloacetate (16) (complete 5/5)
M00004 Pentose phosphate pathway (Pentose phosphate cycle) (6) (2 blocks missing 5/7)
M00007 Pentose phosphate pathway, non-oxidative phase, fructose 6P => ribose 5P (4) (complete 4/4)
M00580 Pentose phosphate pathway, archaea, fructose 6P => ribose 5P (1) (1 block missing 1/2)
M00005 PRPP biosynthesis, ribose 5P => PRPP (1) (complete 1/1)
M00008 Entner-Doudoroff pathway, glucose-6P => glyceraldehyde-3P + pyruvate (3) (1 block missing 3/4)
M00308 Semi-phosphorylative Entner-Doudoroff pathway, gluconate => glycerate-3P (3) (2 blocks missing 2/4)
Other carbohydrate metabolism
M00014 Glucuronate pathway (uronate pathway) (1) (incomplete 1/7)
M00631 D-Galacturonate degradation (bacteria), D-galacturonate => pyruvate + D-glyceraldehyde 3P (1) (incomplete 1/5)
M00061 D-Glucuronate degradation, D-glucuronate => pyruvate + D-glyceraldehyde 3P (1) (incomplete 1/5)
M00632 Galactose degradation, Leloir pathway, galactose => alpha-D-glucose-1P (4) (complete 4/4)
M00552 D-galactonate degradation, De Ley-Doudoroff pathway, D-galactonate => glycerate-3P (2) (incomplete 2/5)
M00129 Ascorbate biosynthesis, animals, glucose-1P => ascorbate (2) (incomplete 2/7)
M00114 Ascorbate biosynthesis, plants, fructose-6P => ascorbate (1) (incomplete 1/8)
M00550 Ascorbate degradation, ascorbate => D-xylulose-5P (4) (incomplete 2/5)
M00854 Glycogen biosynthesis, glucose-1P => glycogen/starch (4) (complete 2/2)
M00855 Glycogen degradation, glycogen => glucose-6P (3) (1 block missing 2/3)
M00565 Trehalose biosynthesis, D-glucose 1P => trehalose (4) (2 blocks missing 4/6)
M00549 Nucleotide sugar biosynthesis, glucose => UDP-glucose (4) (complete 3/3)
M00554 Nucleotide sugar biosynthesis, galactose => UDP-galactose (2) (complete 2/2)
M00892 UDP-N-acetyl-D-glucosamine biosynthesis, eukaryotes, glucose => UDP-GlcNAc (3) (incomplete 3/6)
M00909 UDP-N-acetyl-D-glucosamine biosynthesis, prokaryotes, glucose => UDP-GlcNAc (5) (complete 5/5)
M00761 Undecaprenylphosphate alpha-L-Ara4N biosynthesis, UDP-GlcA => undecaprenyl phosphate alpha-L-Ara4N (3) (1 block missing 3/4)
M00012 Glyoxylate cycle (5) (complete 5/5)
M00373 Ethylmalonyl pathway (4) (incomplete 4/12)
M00740 Methylaspartate cycle (3) (incomplete 3/11)
M00532 Photorespiration (6) (incomplete 3/10)
M00013 Malonate semialdehyde pathway, propanoyl-CoA => acetyl-CoA (1) (incomplete 1/5)
M00741 Propanoyl-CoA metabolism, propanoyl-CoA => succinyl-CoA (1) (2 blocks missing 1/3)
M00131 Inositol phosphate metabolism, Ins(1,3,4,5)P4 => Ins(1,3,4)P3 => myo-inositol (1) (incomplete 1/4)
Energy metabolism
Carbon fixation
M00165 Reductive pentose phosphate cycle (Calvin cycle) (8) (2 blocks missing 9/11)
M00166 Reductive pentose phosphate cycle, ribulose-5P => glyceraldehyde-3P (3) (1 block missing 3/4)
M00167 Reductive pentose phosphate cycle, glyceraldehyde-3P => ribulose-5P (5) (1 block missing 6/7)
M00168 CAM (Crassulacean acid metabolism), dark (2) (complete 2/2)
M00169 CAM (Crassulacean acid metabolism), light (1) (1 block missing 1/2)
M00172 C4-dicarboxylic acid cycle, NADP - malic enzyme type (2) (2 blocks missing 2/4)
M00171 C4-dicarboxylic acid cycle, NAD - malic enzyme type (1) (incomplete 1/7)
M00170 C4-dicarboxylic acid cycle, phosphoenolpyruvate carboxykinase type (2) (2 blocks missing 2/4)
M00173 Reductive citrate cycle (Arnon-Buchanan cycle) (18) (2 blocks missing 8/10)
M00376 3-Hydroxypropionate bi-cycle (9) (incomplete 4/13)
M00375 Hydroxypropionate-hydroxybutylate cycle (2) (incomplete 2/14)
M00374 Dicarboxylate-hydroxybutyrate cycle (9) (incomplete 6/13)
M00377 Reductive acetyl-CoA pathway (Wood-Ljungdahl pathway) (4) (incomplete 3/7)
M00579 Phosphate acetyltransferase-acetate kinase pathway, acetyl-CoA => acetate (3) (complete 2/2)
M00620 Incomplete reductive citrate cycle, acetyl-CoA => oxoglutarate (3) (incomplete 2/7)
Methane metabolism
M00357 Methanogenesis, acetate => methane (2) (incomplete 1/5)
M00346 Formaldehyde assimilation, serine pathway (5) (incomplete 5/9)
M00345 Formaldehyde assimilation, ribulose monophosphate pathway (2) (1 block missing 2/3)
M00344 Formaldehyde assimilation, xylulose monophosphate pathway (2) (2 blocks missing 2/4)
Nitrogen metabolism
M00531 Assimilatory nitrate reduction, nitrate => ammonia (1) (1 block missing 1/2)
M00530 Dissimilatory nitrate reduction, nitrate => ammonia (5) (complete 2/2)
M00529 Denitrification, nitrate => nitrogen (2) (incomplete 1/4)
Sulfur metabolism
M00176 Assimilatory sulfate reduction, sulfate => H2S (6) (complete 3/3)
ATP synthesis
M00144 NADH:quinone oxidoreductase, prokaryotes (13) (complete 1/1)
M00149 Succinate dehydrogenase, prokaryotes (4) (complete 1/1)
M00150 Fumarate reductase, prokaryotes (4) (complete 1/1)
M00151 Cytochrome bc1 complex respiratory unit (3) (complete 1/1)
M00155 Cytochrome c oxidase, prokaryotes (3) (complete 1/1)
M00153 Cytochrome bd ubiquinol oxidase (3) (complete 1/1)
M00417 Cytochrome o ubiquinol oxidase (4) (complete 1/1)
M00156 Cytochrome c oxidase, cbb3-type (4) (complete 1/1)
M00157 F-type ATPase, prokaryotes and chloroplasts (8) (complete 1/1)
Lipid metabolism
Fatty acid metabolism
M00082 Fatty acid biosynthesis, initiation (6) (complete 2/2)
M00083 Fatty acid biosynthesis, elongation (6) (complete 1/1)
M00873 Fatty acid biosynthesis in mitochondria, animals (2) (incomplete 1/6)
M00874 Fatty acid biosynthesis in mitochondria, fungi (3) (incomplete 2/6)
M00086 beta-Oxidation, acyl-CoA synthesis (1) (complete 1/1)
M00087 beta-Oxidation (4) (complete 3/3)
Lipid metabolism
M00088 Ketone body biosynthesis, acetyl-CoA => acetoacetate/3-hydroxybutyrate/acetone (2) (incomplete 2/5)
M00089 Triacylglycerol biosynthesis (1) (incomplete 1/4)
M00098 Acylglycerol degradation (1) (1 block missing 1/2)
M00093 Phosphatidylethanolamine (PE) biosynthesis, PA => PS => PE (3) (complete 3/3)
Nucleotide metabolism
Purine metabolism
M00048 De novo purine biosynthesis, PRPP + glutamine => IMP (9) (1 block missing 7/8)
M00049 Adenine ribonucleotide biosynthesis, IMP => ADP,ATP (4) (complete 4/4)
M00050 Guanine ribonucleotide biosynthesis, IMP => GDP,GTP (4) (complete 4/4)
M00053 Deoxyribonucleotide biosynthesis, ADP/GDP/CDP/UDP => dATP/dGTP/dCTP/dUTP (3) (complete 2/2)
M00958 Adenine ribonucleotide degradation, AMP => Urate (12) (complete 3/3)
M00959 Guanine ribonucleotide degradation, GMP => Urate (13) (complete 4/4)
M00546 Purine degradation, xanthine => urea (3) (incomplete 1/5)
Pyrimidine metabolism
M00051 De novo pyrimidine biosynthesis, glutamine (+ PRPP) => UMP (8) (complete 3/3)
M00052 Pyrimidine ribonucleotide biosynthesis, UMP => UDP/UTP,CDP/CTP (3) (complete 3/3)
M00938 Pyrimidine deoxyribonucleotide biosynthesis, UDP => dTTP (6) (complete 5/5)
M00046 Pyrimidine degradation, uracil => beta-alanine, thymine => 3-aminoisobutanoate (1) (2 blocks missing 1/3)
M00939 Pyrimidine degradation, uracil => 3-hydroxypropanoate (1) (incomplete 1/5)
Amino acid metabolism
Serine and threonine metabolism
M00020 Serine biosynthesis, glycerate-3P => serine (3) (complete 3/3)
M00018 Threonine biosynthesis, aspartate => homoserine => threonine (6) (complete 5/5)
M00033 Ectoine biosynthesis, aspartate => ectoine (2) (incomplete 2/5)
Cysteine and methionine metabolism
M00021 Cysteine biosynthesis, serine => cysteine (2) (complete 2/2)
M00609 Cysteine biosynthesis, methionine => cysteine (3) (incomplete 3/6)
M00017 Methionine biosynthesis, aspartate => homoserine => methionine (9) (complete 7/7)
M00034 Methionine salvage pathway (5) (incomplete 4/8)
M00035 Methionine degradation (3) (1 block missing 3/4)
M00368 Ethylene biosynthesis, methionine => ethylene (1) (2 blocks missing 1/3)
Branched-chain amino acid metabolism
M00019 Valine/isoleucine biosynthesis, pyruvate => valine / 2-oxobutanoate => isoleucine (6) (complete 4/4)
M00535 Isoleucine biosynthesis, pyruvate => 2-oxobutanoate (3) (1 block missing 2/3)
M00570 Isoleucine biosynthesis, threonine => 2-oxobutanoate => isoleucine (7) (complete 5/5)
M00432 Leucine biosynthesis, 2-oxoisovalerate => 2-oxoisocaproate (4) (complete 3/3)
M00036 Leucine degradation, leucine => acetoacetate + acetyl-CoA (10) (complete 6/6)
Lysine metabolism
M00016 Lysine biosynthesis, succinyl-DAP pathway, aspartate => lysine (11) (complete 9/9)
M00525 Lysine biosynthesis, acetyl-DAP pathway, aspartate => lysine (6) (incomplete 6/9)
M00526 Lysine biosynthesis, DAP dehydrogenase pathway, aspartate => lysine (7) (1 block missing 5/6)
M00527 Lysine biosynthesis, DAP aminotransferase pathway, aspartate => lysine (8) (1 block missing 6/7)
M00956 Lysine degradation, bacteria, L-lysine => succinate (4) (incomplete 4/7)
M00957 Lysine degradation, bacteria, L-lysine => glutarate => succinate/acetyl-CoA (5) (incomplete 2/5)
M00960 Lysine degradation, bacteria, L-lysine => D-lysine => succinate (3) (incomplete 2/9)
Arginine and proline metabolism
M00028 Ornithine biosynthesis, glutamate => ornithine (5) (complete 4/4)
M00844 Arginine biosynthesis, ornithine => arginine (3) (complete 3/3)
M00845 Arginine biosynthesis, glutamate => acetylcitrulline => arginine (5) (2 blocks missing 5/7)
M00029 Urea cycle (3) (2 blocks missing 3/5)
M00015 Proline biosynthesis, glutamate => proline (3) (complete 2/2)
M00879 Arginine succinyltransferase pathway, arginine => glutamate (4) (1 block missing 4/5)
Polyamine biosynthesis
M00133 Polyamine biosynthesis, arginine => agmatine => putrescine => spermidine (2) (2 blocks missing 2/4)
M00134 Polyamine biosynthesis, arginine => ornithine => putrescine (1) (1 block missing 1/2)
M00135 GABA biosynthesis, eukaryotes, putrescine => GABA (1) (2 blocks missing 1/3)
M00136 GABA biosynthesis, prokaryotes, putrescine => GABA (1) (incomplete 1/4)
Histidine metabolism
M00026 Histidine biosynthesis, PRPP => histidine (8) (complete 6/6)
M00045 Histidine degradation, histidine => N-formiminoglutamate => glutamate (4) (complete 4/4)
Aromatic amino acid metabolism
M00022 Shikimate pathway, phosphoenolpyruvate + erythrose-4P => chorismate (7) (complete 4/4)
M00023 Tryptophan biosynthesis, chorismate => tryptophan (6) (complete 3/3)
M00024 Phenylalanine biosynthesis, chorismate => phenylpyruvate => phenylalanine (3) (complete 2/2)
M00025 Tyrosine biosynthesis, chorismate => HPP => tyrosine (3) (complete 2/2)
M00040 Tyrosine biosynthesis, chorismate => arogenate => tyrosine (2) (1 block missing 2/3)
M00044 Tyrosine degradation, tyrosine => homogentisate (4) (1 block missing 4/5)
Other amino acid metabolism
M00027 GABA (gamma-Aminobutyrate) shunt (3) (complete 3/3)
M00118 Glutathione biosynthesis, glutamate => glutathione (3) (complete 2/2)
Glycan metabolism
Glycosaminoglycan metabolism
M00076 Dermatan sulfate degradation (1) (incomplete 1/5)
M00077 Chondroitin sulfate degradation (1) (incomplete 1/4)
M00079 Keratan sulfate degradation (1) (incomplete 1/4)
Lipopolysaccharide metabolism
M00060 KDO2-lipid A biosynthesis, Raetz pathway, LpxL-LpxM type (9) (complete 9/9)
M00866 KDO2-lipid A biosynthesis, Raetz pathway, non-LpxL-LpxM type (8) (1 block missing 8/9)
M00867 KDO2-lipid A modification pathway (1) (incomplete 1/5)
M00063 CMP-KDO biosynthesis (4) (complete 4/4)
M00064 ADP-L-glycero-D-manno-heptose biosynthesis (4) (complete 5/5)
M00923 UDP-L-FucNAm biosynthesis (1) (incomplete 1/4)
Metabolism of cofactors and vitamins
Cofactor and vitamin metabolism
M00127 Thiamine biosynthesis, prokaryotes, AIR (+ DXP/tyrosine) => TMP/TPP (8) (complete 7/7)
M00895 Thiamine biosynthesis, prokaryotes, AIR (+ DXP/glycine) => TMP/TPP (6) (incomplete 5/9)
M00896 Thiamine biosynthesis, archaea, AIR (+ NAD+) => TMP/TPP (2) (2 blocks missing 2/4)
M00897 Thiamine biosynthesis, plants, AIR (+ NAD+) => TMP/thiamine/TPP (2) (incomplete 2/5)
M00899 Thiamine salvage pathway, HMP/HET => TMP (1) (1 block missing 1/2)
M00125 Riboflavin biosynthesis, plants and bacteria, GTP => riboflavin/FMN/FAD (8) (complete 7/7)
M00911 Riboflavin biosynthesis, fungi, GTP => riboflavin/FMN/FAD (4) (incomplete 4/8)
M00124 Pyridoxal-P biosynthesis, erythrose-4P => pyridoxal-P (6) (complete 6/6)
M00115 NAD biosynthesis, aspartate => quinolinate => NAD (5) (complete 5/5)
M00912 NAD biosynthesis, tryptophan => quinolinate => NAD (3) (incomplete 3/8)
M00119 Pantothenate biosynthesis, valine/L-aspartate => pantothenate (4) (1 block missing 4/5)
M00913 Pantothenate biosynthesis, 2-oxoisovalerate/spermine => pantothenate (3) (2 blocks missing 3/5)
M00120 Coenzyme A biosynthesis, pantothenate => CoA (4) (complete 3/3)
M00914 Coenzyme A biosynthesis, archaea, 2-oxoisovalerate => 4-phosphopantoate => CoA (3) (incomplete 3/7)
M00572 Pimeloyl-ACP biosynthesis, BioC-BioH pathway, malonyl-ACP => pimeloyl-ACP (6) (1 block missing 5/6)
M00123 Biotin biosynthesis, pimeloyl-ACP/CoA => biotin (4) (complete 3/3)
M00950 Biotin biosynthesis, BioU pathway, pimeloyl-ACP/CoA => biotin (3) (1 block missing 3/4)
M00573 Biotin biosynthesis, BioI pathway, long-chain-acyl-ACP => pimeloyl-ACP => biotin (3) (2 blocks missing 3/5)
M00577 Biotin biosynthesis, BioW pathway, pimelate => pimeloyl-CoA => biotin (4) (1 block missing 4/5)
M00881 Lipoic acid biosynthesis, plants and bacteria, octanoyl-ACP => dihydrolipoyl-E2/H (2) (complete 2/2)
M00882 Lipoic acid biosynthesis, eukaryotes, octanoyl-ACP => dihydrolipoyl-H (1) (1 block missing 1/2)
M00883 Lipoic acid biosynthesis, animals and bacteria, octanoyl-ACP => dihydrolipoyl-H => dihydrolipoyl-E2 (2) (1 block missing 2/3)
M00884 Lipoic acid biosynthesis, octanoyl-CoA => dihydrolipoyl-E2 (1) (1 block missing 1/2)
M00126 Tetrahydrofolate biosynthesis, GTP => THF (8) (complete 5/5)
M00840 Tetrahydrofolate biosynthesis, mediated by ribA and trpF, GTP => THF (3) (incomplete 3/6)
M00841 Tetrahydrofolate biosynthesis, mediated by PTPS, GTP => THF (2) (incomplete 2/5)
M00842 Tetrahydrobiopterin biosynthesis, GTP => BH4 (1) (2 blocks missing 1/3)
M00843 L-threo-Tetrahydrobiopterin biosynthesis, GTP => L-threo-BH4 (1) (2 blocks missing 1/3)
M00880 Molybdenum cofactor biosynthesis, GTP => molybdenum cofactor (6) (complete 3/3)
M00140 C1-unit interconversion, prokaryotes (3) (complete 3/3)
M00141 C1-unit interconversion, eukaryotes (1) (1 block missing 1/2)
M00846 Siroheme biosynthesis, glutamyl-tRNA => siroheme (7) (complete 6/6)
M00868 Heme biosynthesis, animals and fungi, glycine => heme (6) (2 blocks missing 6/8)
M00121 Heme biosynthesis, plants and bacteria, glutamate => heme (11) (complete 10/10)
M00926 Heme biosynthesis, bacteria, glutamyl-tRNA => coproporphyrin III => heme (7) (2 blocks missing 7/9)
M00924 Cobalamin biosynthesis, anaerobic, uroporphyrinogen III => sirohydrochlorin => cobyrinate a,c-diamide (1) (incomplete 1/11)
M00122 Cobalamin biosynthesis, cobyrinate a,c-diamide => cobalamin (2) (incomplete 2/7)
M00117 Ubiquinone biosynthesis, prokaryotes, chorismate (+ polyprenyl-PP) => ubiquinol (9) (complete 9/9)
M00116 Menaquinone biosynthesis, chorismate (+ polyprenyl-PP) => menaquinol (9) (complete 9/9)
M00932 Phylloquinone biosynthesis, chorismate (+ phytyl-PP) => phylloquinol (7) (incomplete 4/7)
Biosynthesis of terpenoids and polyketides
Terpenoid backbone biosynthesis
M00095 C5 isoprenoid biosynthesis, mevalonate pathway (1) (incomplete 1/7)
M00849 C5 isoprenoid biosynthesis, mevalonate pathway, archaea (2) (incomplete 1/6)
M00096 C5 isoprenoid biosynthesis, non-mevalonate pathway (7) (1 block missing 7/8)
M00364 C10-C20 isoprenoid biosynthesis, bacteria (1) (1 block missing 1/2)
Polyketide sugar unit biosynthesis
M00793 dTDP-L-rhamnose biosynthesis (4) (complete 3/3)
Biosynthesis of other secondary metabolites
Biosynthesis of phytochemical compounds
M00961 Betacyanin biosynthesis, L-tyrosine => amaranthin (1) (incomplete 1/4)
M00953 Mugineic acid biosynthesis, methionine => 3-epihydroxymugineic acid (1) (incomplete 1/5)
Xenobiotics biodegradation
Aromatics degradation
M00568 Catechol ortho-cleavage, catechol => 3-oxoadipate (1) (incomplete 1/4)

### Sheet: A_rivuli_KEGG-mapper
Carbohydrate metabolism
Central carbohydrate metabolism
M00001 Glycolysis (Embden-Meyerhof pathway), glucose => pyruvate (11) (complete 9/9)
M00002 Glycolysis, core module involving three-carbon compounds (6) (complete 5/5)
M00003 Gluconeogenesis, oxaloacetate => fructose-6P (9) (complete 7/7)
M00307 Pyruvate oxidation, pyruvate => acetyl-CoA (3) (complete 1/1)
M00009 Citrate cycle (TCA cycle, Krebs cycle) (20) (complete 8/8)
M00010 Citrate cycle, first carbon oxidation, oxaloacetate => 2-oxoglutarate (4) (complete 3/3)
M00011 Citrate cycle, second carbon oxidation, 2-oxoglutarate => oxaloacetate (16) (complete 5/5)
M00004 Pentose phosphate pathway (Pentose phosphate cycle) (6) (2 blocks missing 4/6)
M00007 Pentose phosphate pathway, non-oxidative phase, fructose 6P => ribose 5P (4) (complete 4/4)
M00580 Pentose phosphate pathway, archaea, fructose 6P => ribose 5P (1) (1 block missing 1/2)
M00005 PRPP biosynthesis, ribose 5P => PRPP (1) (complete 1/1)
M00008 Entner-Doudoroff pathway, glucose-6P => glyceraldehyde-3P + pyruvate (2) (2 blocks missing 2/4)
M00308 Semi-phosphorylative Entner-Doudoroff pathway, gluconate => glycerate-3P (4) (1 block missing 3/4)
Other carbohydrate metabolism
M00014 Glucuronate pathway (uronate pathway) (1) (incomplete 1/7)
M00631 D-Galacturonate degradation (bacteria), D-galacturonate => pyruvate + D-glyceraldehyde 3P (5) (complete 5/5)
M00061 D-Glucuronate degradation, D-glucuronate => pyruvate + D-glyceraldehyde 3P (3) (2 blocks missing 3/5)
M00632 Galactose degradation, Leloir pathway, galactose => alpha-D-glucose-1P (4) (complete 4/4)
M00552 D-galactonate degradation, De Ley-Doudoroff pathway, D-galactonate => glycerate-3P (2) (incomplete 2/5)
M00129 Ascorbate biosynthesis, animals, glucose-1P => ascorbate (2) (incomplete 2/7)
M00114 Ascorbate biosynthesis, plants, fructose-6P => ascorbate (1) (incomplete 1/8)
M00854 Glycogen biosynthesis, glucose-1P => glycogen/starch (4) (complete 2/2)
M00855 Glycogen degradation, glycogen => glucose-6P (4) (complete 3/3)
M00565 Trehalose biosynthesis, D-glucose 1P => trehalose (3) (incomplete 3/6)
M00549 Nucleotide sugar biosynthesis, glucose => UDP-glucose (4) (complete 3/3)
M00554 Nucleotide sugar biosynthesis, galactose => UDP-galactose (2) (complete 2/2)
M00892 UDP-N-acetyl-D-glucosamine biosynthesis, eukaryotes, glucose => UDP-GlcNAc (3) (incomplete 3/6)
M00909 UDP-N-acetyl-D-glucosamine biosynthesis, prokaryotes, glucose => UDP-GlcNAc (5) (complete 5/5)
M00012 Glyoxylate cycle (5) (complete 5/5)
M00373 Ethylmalonyl pathway (1) (incomplete 1/12)
M00740 Methylaspartate cycle (3) (incomplete 3/11)
M00532 Photorespiration (6) (incomplete 3/10)
M00013 Malonate semialdehyde pathway, propanoyl-CoA => acetyl-CoA (1) (incomplete 1/5)
M00131 Inositol phosphate metabolism, Ins(1,3,4,5)P4 => Ins(1,3,4)P3 => myo-inositol (1) (incomplete 1/4)
Energy metabolism
Carbon fixation
M00165 Reductive pentose phosphate cycle (Calvin cycle) (10) (2 blocks missing 9/11)
M00168 CAM (Crassulacean acid metabolism), dark (2) (complete 2/2)
M00169 CAM (Crassulacean acid metabolism), light (1) (1 block missing 1/2)
M00172 C4-dicarboxylic acid cycle, NADP - malic enzyme type (2) (2 blocks missing 2/4)
M00171 C4-dicarboxylic acid cycle, NAD - malic enzyme type (1) (incomplete 1/7)
M00170 C4-dicarboxylic acid cycle, phosphoenolpyruvate carboxykinase type (2) (2 blocks missing 2/4)
M00173 Reductive citrate cycle (Arnon-Buchanan cycle) (13) (incomplete 7/10)
M00376 3-Hydroxypropionate bi-cycle (8) (incomplete 3/13)
M00375 Hydroxypropionate-hydroxybutylate cycle (1) (incomplete 1/14)
M00374 Dicarboxylate-hydroxybutyrate cycle (9) (incomplete 6/13)
M00377 Reductive acetyl-CoA pathway (Wood-Ljungdahl pathway) (3) (incomplete 3/7)
M00579 Phosphate acetyltransferase-acetate kinase pathway, acetyl-CoA => acetate (2) (complete 2/2)
M00620 Incomplete reductive citrate cycle, acetyl-CoA => oxoglutarate (3) (incomplete 2/7)
Methane metabolism
M00357 Methanogenesis, acetate => methane (2) (incomplete 1/5)
M00346 Formaldehyde assimilation, serine pathway (5) (incomplete 5/9)
M00345 Formaldehyde assimilation, ribulose monophosphate pathway (2) (1 block missing 2/3)
M00344 Formaldehyde assimilation, xylulose monophosphate pathway (2) (2 blocks missing 2/4)
Nitrogen metabolism
M00531 Assimilatory nitrate reduction, nitrate => ammonia (1) (1 block missing 1/2)
M00530 Dissimilatory nitrate reduction, nitrate => ammonia (4) (complete 2/2)
M00529 Denitrification, nitrate => nitrogen (2) (incomplete 1/4)
Sulfur metabolism
M00176 Assimilatory sulfate reduction, sulfate => H2S (6) (complete 2/2)
ATP synthesis
M00144 NADH:quinone oxidoreductase, prokaryotes (13) (complete 1/1)
M00149 Succinate dehydrogenase, prokaryotes (4) (complete 1/1)
M00150 Fumarate reductase, prokaryotes (4) (complete 1/1)
M00151 Cytochrome bc1 complex respiratory unit (3) (complete 1/1)
M00155 Cytochrome c oxidase, prokaryotes (3) (complete 1/1)
M00153 Cytochrome bd ubiquinol oxidase (3) (complete 1/1)
M00417 Cytochrome o ubiquinol oxidase (4) (complete 1/1)
M00156 Cytochrome c oxidase, cbb3-type (4) (complete 1/1)
M00157 F-type ATPase, prokaryotes and chloroplasts (8) (complete 1/1)
Lipid metabolism
Fatty acid metabolism
M00082 Fatty acid biosynthesis, initiation (6) (complete 2/2)
M00083 Fatty acid biosynthesis, elongation (6) (complete 1/1)
M00873 Fatty acid biosynthesis in mitochondria, animals (2) (incomplete 1/6)
M00874 Fatty acid biosynthesis in mitochondria, fungi (3) (incomplete 2/6)
M00086 beta-Oxidation, acyl-CoA synthesis (1) (complete 1/1)
M00087 beta-Oxidation (4) (complete 3/3)
Lipid metabolism
M00088 Ketone body biosynthesis, acetyl-CoA => acetoacetate/3-hydroxybutyrate/acetone (2) (incomplete 2/5)
M00089 Triacylglycerol biosynthesis (1) (incomplete 1/4)
M00098 Acylglycerol degradation (1) (1 block missing 1/2)
M00093 Phosphatidylethanolamine (PE) biosynthesis, PA => PS => PE (3) (complete 3/3)
Nucleotide metabolism
Purine metabolism
M00048 De novo purine biosynthesis, PRPP + glutamine => IMP (10) (complete 8/8)
M00049 Adenine ribonucleotide biosynthesis, IMP => ADP,ATP (4) (complete 4/4)
M00050 Guanine ribonucleotide biosynthesis, IMP => GDP,GTP (4) (complete 4/4)
M00053 Deoxyribonucleotide biosynthesis, ADP/GDP/CDP/UDP => dATP/dGTP/dCTP/dUTP (3) (complete 2/2)
M00958 Adenine ribonucleotide degradation, AMP => Urate (8) (1 block missing 2/3)
M00959 Guanine ribonucleotide degradation, GMP => Urate (8) (2 blocks missing 2/4)
Pyrimidine metabolism
M00051 De novo pyrimidine biosynthesis, glutamine (+ PRPP) => UMP (8) (complete 3/3)
M00052 Pyrimidine ribonucleotide biosynthesis, UMP => UDP/UTP,CDP/CTP (3) (complete 3/3)
M00938 Pyrimidine deoxyribonucleotide biosynthesis, UDP => dTTP (6) (complete 5/5)
M00939 Pyrimidine degradation, uracil => 3-hydroxypropanoate (1) (incomplete 1/5)
Amino acid metabolism
Serine and threonine metabolism
M00020 Serine biosynthesis, glycerate-3P => serine (3) (complete 3/3)
M00018 Threonine biosynthesis, aspartate => homoserine => threonine (6) (complete 5/5)
M00621 Glycine cleavage system (3) (complete 3/3)
M00975 Betaine degradation, bacteria, betaine => pyruvate (4) (2 blocks missing 2/4)
M00033 Ectoine biosynthesis, aspartate => ectoine (2) (incomplete 2/5)
Cysteine and methionine metabolism
M00021 Cysteine biosynthesis, serine => cysteine (2) (complete 2/2)
M00609 Cysteine biosynthesis, methionine => cysteine (3) (incomplete 3/6)
M00017 Methionine biosynthesis, aspartate => homoserine => methionine (9) (complete 7/7)
M00034 Methionine salvage pathway (4) (incomplete 3/8)
M00035 Methionine degradation (1) (incomplete 1/4)
M00368 Ethylene biosynthesis, methionine => ethylene (1) (2 blocks missing 1/3)
Branched-chain amino acid metabolism
M00019 Valine/isoleucine biosynthesis, pyruvate => valine / 2-oxobutanoate => isoleucine (6) (complete 4/4)
M00535 Isoleucine biosynthesis, pyruvate => 2-oxobutanoate (3) (1 block missing 2/3)
M00570 Isoleucine biosynthesis, threonine => 2-oxobutanoate => isoleucine (7) (complete 5/5)
M00432 Leucine biosynthesis, 2-oxoisovalerate => 2-oxoisocaproate (4) (complete 3/3)
M00036 Leucine degradation, leucine => acetoacetate + acetyl-CoA (10) (complete 6/6)
Lysine metabolism
M00016 Lysine biosynthesis, succinyl-DAP pathway, aspartate => lysine (11) (complete 9/9)
M00525 Lysine biosynthesis, acetyl-DAP pathway, aspartate => lysine (6) (incomplete 6/9)
M00526 Lysine biosynthesis, DAP dehydrogenase pathway, aspartate => lysine (7) (1 block missing 5/6)
M00527 Lysine biosynthesis, DAP aminotransferase pathway, aspartate => lysine (8) (1 block missing 6/7)
M00956 Lysine degradation, bacteria, L-lysine => succinate (2) (incomplete 2/7)
M00957 Lysine degradation, bacteria, L-lysine => glutarate => succinate/acetyl-CoA (5) (incomplete 2/5)
M00960 Lysine degradation, bacteria, L-lysine => D-lysine => succinate (3) (incomplete 2/9)
Arginine and proline metabolism
M00028 Ornithine biosynthesis, glutamate => ornithine (5) (complete 4/4)
M00844 Arginine biosynthesis, ornithine => arginine (3) (complete 3/3)
M00845 Arginine biosynthesis, glutamate => acetylcitrulline => arginine (5) (2 blocks missing 5/7)
M00029 Urea cycle (3) (2 blocks missing 3/5)
M00015 Proline biosynthesis, glutamate => proline (3) (complete 2/2)
M00970 Proline degradation, proline => glutamate (1) (complete 1/1)
M00972 Proline metabolism (1) (2 blocks missing 1/3)
M00879 Arginine succinyltransferase pathway, arginine => glutamate (4) (1 block missing 4/5)
Polyamine biosynthesis
M00133 Polyamine biosynthesis, arginine => agmatine => putrescine => spermidine (1) (incomplete 1/4)
M00134 Polyamine biosynthesis, arginine => ornithine => putrescine (1) (1 block missing 1/2)
M00136 GABA biosynthesis, prokaryotes, putrescine => GABA (1) (incomplete 1/4)
Histidine metabolism
M00026 Histidine biosynthesis, PRPP => histidine (8) (complete 6/6)
M00045 Histidine degradation, histidine => N-formiminoglutamate => glutamate (4) (complete 4/4)
Aromatic amino acid metabolism
M00022 Shikimate pathway, phosphoenolpyruvate + erythrose-4P => chorismate (7) (complete 4/4)
M00023 Tryptophan biosynthesis, chorismate => tryptophan (6) (complete 3/3)
M00024 Phenylalanine biosynthesis, chorismate => phenylpyruvate => phenylalanine (3) (complete 2/2)
M00025 Tyrosine biosynthesis, chorismate => HPP => tyrosine (3) (complete 2/2)
M00040 Tyrosine biosynthesis, chorismate => arogenate => tyrosine (2) (1 block missing 2/3)
M00044 Tyrosine degradation, tyrosine => homogentisate (5) (complete 5/5)
Other amino acid metabolism
M00027 GABA (gamma-Aminobutyrate) shunt (2) (1 block missing 2/3)
M00118 Glutathione biosynthesis, glutamate => glutathione (2) (complete 2/2)
Glycan metabolism
Glycosaminoglycan metabolism
M00079 Keratan sulfate degradation (1) (incomplete 1/4)
Lipopolysaccharide metabolism
M00060 KDO2-lipid A biosynthesis, Raetz pathway, LpxL-LpxM type (9) (complete 9/9)
M00866 KDO2-lipid A biosynthesis, Raetz pathway, non-LpxL-LpxM type (8) (1 block missing 8/9)
M00867 KDO2-lipid A modification pathway (1) (incomplete 1/5)
M00063 CMP-KDO biosynthesis (4) (complete 4/4)
M00064 ADP-L-glycero-D-manno-heptose biosynthesis (4) (complete 5/5)
M00923 UDP-L-FucNAm biosynthesis (1) (incomplete 1/4)
Metabolism of cofactors and vitamins
Cofactor and vitamin metabolism
M00127 Thiamine biosynthesis, prokaryotes, AIR (+ DXP/tyrosine) => TMP/TPP (10) (complete 7/7)
M00895 Thiamine biosynthesis, prokaryotes, AIR (+ DXP/glycine) => TMP/TPP (8) (2 blocks missing 7/9)
M00896 Thiamine biosynthesis, archaea, AIR (+ NAD+) => TMP/TPP (4) (1 block missing 3/4)
M00897 Thiamine biosynthesis, plants, AIR (+ NAD+) => TMP/thiamine/TPP (2) (incomplete 2/5)
M00899 Thiamine salvage pathway, HMP/HET => TMP (3) (1 block missing 1/2)
M00125 Riboflavin biosynthesis, plants and bacteria, GTP => riboflavin/FMN/FAD (8) (complete 7/7)
M00911 Riboflavin biosynthesis, fungi, GTP => riboflavin/FMN/FAD (4) (incomplete 4/8)
M00124 Pyridoxal-P biosynthesis, erythrose-4P => pyridoxal-P (6) (complete 6/6)
M00115 NAD biosynthesis, aspartate => quinolinate => NAD (5) (complete 5/5)
M00912 NAD biosynthesis, tryptophan => quinolinate => NAD (3) (incomplete 3/8)
M00119 Pantothenate biosynthesis, valine/L-aspartate => pantothenate (4) (1 block missing 4/5)
M00913 Pantothenate biosynthesis, 2-oxoisovalerate/spermine => pantothenate (3) (2 blocks missing 3/5)
M00120 Coenzyme A biosynthesis, pantothenate => CoA (4) (complete 3/3)
M00914 Coenzyme A biosynthesis, archaea, 2-oxoisovalerate => 4-phosphopantoate => CoA (3) (incomplete 3/7)
M00572 Pimeloyl-ACP biosynthesis, BioC-BioH pathway, malonyl-ACP => pimeloyl-ACP (6) (1 block missing 5/6)
M00123 Biotin biosynthesis, pimeloyl-ACP/CoA => biotin (4) (complete 3/3)
M00950 Biotin biosynthesis, BioU pathway, pimeloyl-ACP/CoA => biotin (3) (1 block missing 3/4)
M00573 Biotin biosynthesis, BioI pathway, long-chain-acyl-ACP => pimeloyl-ACP => biotin (3) (2 blocks missing 3/5)
M00577 Biotin biosynthesis, BioW pathway, pimelate => pimeloyl-CoA => biotin (4) (1 block missing 4/5)
M00881 Lipoic acid biosynthesis, plants and bacteria, octanoyl-ACP => dihydrolipoyl-E2/H (2) (complete 2/2)
M00882 Lipoic acid biosynthesis, eukaryotes, octanoyl-ACP => dihydrolipoyl-H (1) (1 block missing 1/2)
M00883 Lipoic acid biosynthesis, animals and bacteria, octanoyl-ACP => dihydrolipoyl-H => dihydrolipoyl-E2 (1) (2 blocks missing 1/3)
M00884 Lipoic acid biosynthesis, octanoyl-CoA => dihydrolipoyl-E2 (1) (1 block missing 1/2)
M00126 Tetrahydrofolate biosynthesis, GTP => THF (7) (complete 5/5)
M00840 Tetrahydrofolate biosynthesis, mediated by ribA and trpF, GTP => THF (3) (incomplete 3/6)
M00841 Tetrahydrofolate biosynthesis, mediated by PTPS, GTP => THF (2) (incomplete 2/5)
M00842 Tetrahydrobiopterin biosynthesis, GTP => BH4 (1) (2 blocks missing 1/3)
M00843 L-threo-Tetrahydrobiopterin biosynthesis, GTP => L-threo-BH4 (1) (2 blocks missing 1/3)
M00880 Molybdenum cofactor biosynthesis, GTP => molybdenum cofactor (6) (complete 3/3)
M00140 C1-unit interconversion, prokaryotes (3) (complete 3/3)
M00141 C1-unit interconversion, eukaryotes (1) (1 block missing 1/2)
M00846 Siroheme biosynthesis, glutamyl-tRNA => siroheme (8) (complete 6/6)
M00868 Heme biosynthesis, animals and fungi, glycine => heme (6) (2 blocks missing 6/8)
M00121 Heme biosynthesis, plants and bacteria, glutamate => heme (11) (complete 10/10)
M00926 Heme biosynthesis, bacteria, glutamyl-tRNA => coproporphyrin III => heme (7) (2 blocks missing 7/9)
M00924 Cobalamin biosynthesis, anaerobic, uroporphyrinogen III => sirohydrochlorin => cobyrinate a,c-diamide (2) (incomplete 1/11)
M00925 Cobalamin biosynthesis, aerobic, uroporphyrinogen III => precorrin 2 => cobyrinate a,c-diamide (1) (incomplete 1/11)
M00122 Cobalamin biosynthesis, cobyrinate a,c-diamide => cobalamin (2) (incomplete 2/7)
M00117 Ubiquinone biosynthesis, prokaryotes, chorismate (+ polyprenyl-PP) => ubiquinol (9) (complete 9/9)
M00116 Menaquinone biosynthesis, chorismate (+ polyprenyl-PP) => menaquinol (9) (complete 9/9)
M00932 Phylloquinone biosynthesis, chorismate (+ phytyl-PP) => phylloquinol (7) (incomplete 4/7)
Biosynthesis of terpenoids and polyketides
Terpenoid backbone biosynthesis
M00095 C5 isoprenoid biosynthesis, mevalonate pathway (1) (incomplete 1/7)
M00849 C5 isoprenoid biosynthesis, mevalonate pathway, archaea (2) (incomplete 1/6)
M00096 C5 isoprenoid biosynthesis, non-mevalonate pathway (7) (1 block missing 7/8)
M00364 C10-C20 isoprenoid biosynthesis, bacteria (1) (1 block missing 1/2)
Polyketide sugar unit biosynthesis
M00793 dTDP-L-rhamnose biosynthesis (4) (complete 3/3)
Biosynthesis of other secondary metabolites
Biosynthesis of phytochemical compounds
M00961 Betacyanin biosynthesis, L-tyrosine => amaranthin (1) (incomplete 1/4)
M00953 Mugineic acid biosynthesis, methionine => 3-epihydroxymugineic acid (1) (incomplete 1/5)
Xenobiotics biodegradation
Aromatics degradation
M00568 Catechol ortho-cleavage, catechol => 3-oxoadipate (1) (incomplete 1/4)
